# When should adaptation arise from a polygenic response versus few large effect changes?

**DOI:** 10.1101/2025.05.15.654234

**Authors:** William R Milligan, Laura K Hayward, Guy Sella

**Affiliations:** Department of Biological Sciences, Columbia University, New York, NY, USA; Institute of Science and Technology Austria, Klosterneuburg, Austria; Program for Mathematical Genomics, Columbia University, New York, NY, USA

## Abstract

The question of when adaptation involves genetic changes of large effect versus a polygenic response traces back to the foundation of evolutionary biology. While there are compelling reasons to expect polygenic adaptation to be common, direct evidence is still lacking. In turn, there are hundreds of examples of large effect adaptations across species, but it is unclear whether they are a common occurrence in any given species. Synthesizing the different lines of evidence is further complicated by differences in study designs. Here, we reframe this long-standing question in terms of properties of the trait under selection. We ask how the genetic basis of adaptation is expected to depend on key aspects of the genetic variation in the trait and on the extent of changes in selection pressures on it (i.e., the “trait’s ecology”). We consider a quantitative trait subject to stabilizing selection and model the response to selection when a population at mutation-selection-drift balance experiences a sudden shift in the optimal value. Using this model, we delimit how the contributions of large effect and polygenic changes to adaptation depend on the genetics and ecology of the trait, as well as on other salient factors. We thus formulate testable predictions about when different modes of adaptation are expected and outline a framework within which to interpret disparate sources of evidence about the genetic basis of adaptation.
