## Supplemental Table 4 for "When should adaptation arise from a polygenic response versus few large effect changes?"

Trait	Trait type	Trait type	Median study size	Number of hits	Estimated target size (L)	Lower bound on L	Upper bound on L	Estimated heritability (h^2)	Lower bound on h^2	Upper bound on h^2	Estimated heritability per site (h^2/L)	Lower bound on h^2/L	Upper bound on h^2/L	Kolmogorov-Smirnov p-value (SSD)	Kolmogorov-Smirnov p-value (TSD)	c	h2overc	Va ne
Age first had sexual intercourse	Behavioral	2139_irnt	317690	189	586621103.1	266530924	1101483752	0.827441867	0.534161697	1.185545767	1.41E-09	1.08E-09	1.98E-09	0.373554531	0.577344448	0.053456	15.47893356	554356.9424
Mean platelet (thrombocyte) volume	Blood	30100_irnt	350470	912	5064212.503	4066325.094	6359859.638	0.437768418	0.381812045	0.508978316	8.64E-08	6.75E-08	1.13E-07	2.84E-05	0.005024073	3.276039665	0.133627325	4785.680816
Platelet count	Blood	30080_irnt	350470	825	7960767.913	6442105.834	10101723.07	0.361149874	0.3217511	0.399419012	4.54E-08	3.66E-08	5.73E-08	0.002554716	0.047231815	1.719290056	0.21005756	7522.925678
Mean corpuscular volume	Blood	30040_irnt	350470	705	4148709.325	3258373.36	5487704.377	0.33469214	0.287332503	0.394593421	8.07E-08	5.56E-08	1.12E-07	0.003988866	0.119137093	3.057378107	0.109470313	3920.530312
Mean corpuscular haemoglobin	Blood	30050_irnt	350470	687	3531096.322	2827931.688	4708806.841	0.342485406	0.279449702	0.406477915	9.70E-08	6.35E-08	1.37E-07	0.002831174	0.422729582	3.675776961	0.093173609	3336.886024
Platelet distribution width	Blood	30110_irnt	350470	643	5026255.634	3848911.274	6549111.66	0.287062907	0.247227877	0.330250032	5.71E-08	4.14E-08	8.09E-08	7.53E-05	0.006807078	2.164457942	0.132625773	4749.811574
Platelet crit	Blood	30090_irnt	350470	724	10475854.02	7622932.954	14668731.5	0.321308299	0.286161502	0.352243968	3.07E-08	2.19E-08	4.13E-08	0.011744455	0.103481075	1.162382737	0.276422119	9899.682053
Monocyte count	Blood	30130_irnt	349860	631	7970165.688	5355905.355	11645370.71	0.281161863	0.25141496	0.319792191	3.53E-08	2.49E-08	5.14E-08	0.004038483	0.037630595	1.336920886	0.210305535	7531.806575
Red blood cell (erythrocyte) distribution width	Blood	30070_irnt	350470	557	4454524.563	3248871.718	6056952.446	0.248618741	0.221758314	0.281463852	5.58E-08	4.12E-08	7.73E-08	0.009940024	0.364654745	2.115188864	0.117539736	4209.525712
Eosinophill percentage	Blood	30210_irnt	349860	603	9175522.704	6921018.037	11598371.64	0.269227784	0.240479549	0.296897646	2.93E-08	2.30E-08	3.79E-08	0.121599098	0.252984634	1.112002358	0.242110803	8670.868955
Mean reticulocyte volume	Blood	30260_irnt	344730	556	3456878.404	2481794.804	4515336.134	0.258576098	0.221582546	0.310504542	7.48E-08	5.46E-08	1.06E-07	0.00059687	0.01003545	2.834790186	0.091215251	3266.750092
Red blood cell (erythrocyte) count	Blood	30010_irnt	350480	641	12008911.51	8597956.413	15640605.77	0.292565936	0.2595382	0.319532375	2.44E-08	1.90E-08	3.24E-08	0.099322327	0.375282473	0.923287083	0.316874286	11348.42138
Mean sphered cell volume	Blood	30270_irnt	344730	551	4171947.743	3122428.455	5839258.118	0.24788094	0.218473782	0.295240961	5.94E-08	3.93E-08	8.73E-08	0.000469868	0.04353624	2.251753885	0.110083496	3942.490618
Monocyte percentage	Blood	30190_irnt	349860	554	4338466.711	3388179.187	5683774.357	0.248213462	0.215529492	0.28847436	5.72E-08	4.08E-08	8.32E-08	0.010228902	0.12903283	2.168231793	0.114477365	4099.851042
Glycated haemoglobin (quantile)	Blood	30750_irnt	344180	546	6991916.804	4625649.693	10541105.92	0.245015735	0.212714208	0.272971432	3.50E-08	2.45E-08	5.28E-08	0.00022812	0.000945595	1.328049827	0.184492878	6607.361379
High light scatter reticulocyte percentage	Blood	30290_irnt	344730	496	6019525.59	4353479.44	8929587.277	0.220529422	0.19328966	0.242353732	3.66E-08	2.49E-08	5.01E-08	0.004182159	0.147039126	1.388420191	0.158834785	5688.451683
High light scatter reticulocyte count	Blood	30300_irnt	344730	493	6760231.824	4769134.916	9951380.429	0.220732287	0.194637753	0.240244084	3.27E-08	2.34E-08	4.51E-08	0.002600229	0.102053111	1.237430797	0.1783795	6388.419073
Lymphocyte count	Blood	30120_irnt	349860	558	13391341.3	8552735.988	19681245.68	0.265652031	0.238493668	0.297171443	1.98E-08	1.47E-08	2.91E-08	0.477007748	0.568551368	0.751805863	0.353351902	12654.81753
Reticulocyte percentage	Blood	30240_irnt	344730	461	4871831.851	3532946.281	6862411.779	0.204925765	0.180166722	0.227683325	4.21E-08	2.92E-08	5.76E-08	0.003444167	0.041234552	1.59411967	0.128551055	4603.881099
Reticulocyte count	Blood	30250_irnt	344730	457	5422306.451	3788916.136	7632335.804	0.203277042	0.17864466	0.22431612	3.75E-08	2.61E-08	5.37E-08	0.067383924	0.330946896	1.420760651	0.143076205	5124.079596
White blood cell (leukocyte) count	Blood	30000_irnt	350470	535	16226223.74	11384641.76	22681517.36	0.267269847	0.238185494	0.299988358	1.65E-08	1.26E-08	2.16E-08	0.076824279	0.198173129	0.624236489	0.428154797	15333.78144
Haemoglobin concentration	Blood	30020_irnt	350470	485	14772909.69	9409098.551	21789550.95	0.24333162	0.215827879	0.276203968	1.65E-08	1.20E-08	2.37E-08	0.004939172	0.02453465	0.624236489	0.389806787	13960.39965
Neutrophill count	Blood	30140_irnt	349860	464	12153771.93	7354936.034	19337980.58	0.225009132	0.191232485	0.261322653	1.85E-08	1.31E-08	2.75E-08	0.092390914	0.149584415	0.701626055	0.32069666	11485.31447
Lymphocyte percentage	Blood	30180_irnt	349860	484	13386108.5	9571555.079	19997973.3	0.236670105	0.211491885	0.268110087	1.77E-08	1.26E-08	2.35E-08	0.29395664	0.647904418	0.670047681	0.353213826	12649.87253
Haematocrit percentage	Blood	30030_irnt	350480	427	12980853.23	8991594.811	18479237.57	0.213807706	0.190280493	0.246135465	1.65E-08	1.21E-08	2.21E-08	0.036760209	0.101947825	0.624218678	0.342520519	12266.90631
Immature reticulocyte fraction	Blood	30280_irnt	344730	339	3993635.262	2782800.717	7125041.963	0.149717537	0.127650637	0.171568381	3.75E-08	2.38E-08	5.33E-08	0.027211208	0.323145895	1.420760651	0.105378437	3773.985322
Neutrophill percentage	Blood	30200_irnt	349860	438	15438267.9	10251848.25	23175332.9	0.227032293	0.19503029	0.261767316	1.47E-08	1.08E-08	1.98E-08	0.302463329	0.554694165	0.557321386	0.407363325	14589.16316
Mean corpuscular haemoglobin concentration	Blood	30060_irnt	350470	133	1121127.343	735109.7768	2266888.234	0.058396585	0.04824791	0.070689247	5.21E-08	2.47E-08	8.60E-08	0.144208694	0.26956673	1.974009105	0.029582733	1059.465339
Basophill percentage	Blood	30220_irnt	349860	146	2530257.387	1557498.234	4335016.313	0.066168877	0.057035522	0.077916962	2.62E-08	1.70E-08	4.12E-08	0.525722399	0.918159363	0.991073145	0.066764877	2391.093231
Basal metabolic rate	Morphometric	23105_irnt	354820	856	64944801.79	48853603.88	87594261.09	0.55452312	0.496659947	0.620172401	8.54E-09	7.02E-09	1.06E-08	0.015747925	0.053003037	0.323587628	1.713672193	61372.83769
Forced vital capacity (FVC)	Cardiovascular	3062_irnt	329400	477	65515652.28	41266279.96	93632022.31	0.416874018	0.337367485	0.49456017	6.36E-09	5.12E-09	8.46E-09	0.114692979	0.186664688	0.241143969	1.728734994	61912.29141
Forced vital capacity (FVC), Best measure	Cardiovascular	20151_irnt	272340	453	69839563.37	44223213.43	113018076	0.501618374	0.399937797	0.609340348	7.18E-09	5.49E-09	9.76E-09	0.144075481	0.188408263	0.27220028	1.842828285	65998.38739
Forced expiratory volume in 1-second (FEV1), predicted	Cardiovascular	20153_irnt	117240	417	21615822.24	14506704.34	33583303.5	0.719580365	0.606688891	0.842857038	3.33E-08	2.50E-08	4.32E-08	0.657727166	0.568827771	1.261607291	0.570367951	20426.95202
Forced expiratory volume in 1-second (FEV1)	Cardiovascular	3063_irnt	329400	394	84589116.87	48496988.23	145800591.2	0.417805594	0.323212458	0.521588887	4.94E-09	3.59E-09	6.67E-09	0.974512352	0.972902526	0.187187311	2.232018782	79936.71545
Pulse rate, automated reading	Cardiovascular	102_irnt	340160	331	12370627.71	8144357.683	19880313.07	0.178686544	0.153523564	0.209611127	1.44E-08	1.04E-08	2.02E-08	0.035634445	0.193407941	0.54741508	0.326418745	11690.24318
Forced expiratory volume in 1-second (FEV1), Best measure	Cardiovascular	20150_irnt	272340	341	59298114.02	36813570.18	112337007.4	0.397477731	0.318897979	0.52279607	6.70E-09	4.57E-09	9.12E-09	0.939107359	0.863463046	0.254032082	1.564675329	56036.71775
Systolic blood pressure, automated reading	Cardiovascular	4080_irnt	340160	321	88426544.77	53956762.93	153434783.1	0.368368738	0.295056598	0.482269869	4.17E-09	3.10E-09	5.66E-09	0.041247996	0.278352117	0.157876234	2.333275439	83563.08481
Diastolic blood pressure, automated reading	Cardiovascular	4079_irnt	340160	249	57320486.68	33296718.57	131121932	0.261824318	0.208165324	0.394643872	4.57E-09	3.01E-09	6.47E-09	0.622850493	0.78269964	0.173107848	1.512492477	54167.85991
Peak expiratory flow (PEF)	Cardiovascular	3064_irnt	329400	136	59861771.36	22768431.9	183325128.3	0.199898402	0.127609256	0.359483629	3.34E-09	1.92E-09	5.64E-09	0.762799649	0.920150535	0.126554154	1.579548327	56569.37394
Alkaline phosphatase (quantile)	Molecular	30610_irnt	344290	627	5720457.354	3388229.289	9726722.964	0.289660781	0.239741818	0.382410524	5.06E-08	2.70E-08	9.74E-08	4.39E-06	0.004863217	1.919002724	0.150943392	5405.832199
IGF-1 (quantile)	Molecular	30770_irnt	342440	625	15443533.73	10887723.89	24619950.2	0.305876102	0.273952274	0.351071382	1.98E-08	1.41E-08	2.60E-08	0.02801928	0.124897212	0.750612015	0.407502272	14594.13938
Gamma glutamyltransferase (quantile)	Molecular	30730_irnt	344100	485	4795471.963	3083312.176	7381063.89	0.216535964	0.184668983	0.251453168	4.52E-08	2.93E-08	7.72E-08	0.000194217	0.007430989	1.711257354	0.126536177	4531.721005
Creatinine (quantile)	Molecular	30700_irnt	344100	545	19297996.6	13565287.14	29110191.57	0.288543242	0.251771438	0.338417814	1.50E-08	1.12E-08	1.94E-08	0.069975044	0.397276038	0.566650567	0.509208424	18236.60678
SHBG (quantile)	Molecular	30830_irnt	312220	582	5319020.12	2977917.719	12007443.22	0.296998508	0.224802525	0.441308957	5.58E-08	2.23E-08	1.31E-07	1.10E-05	0.001473219	2.116115073	0.140350831	5026.474013
Triglycerides (quantile)	Molecular	30870_irnt	343990	394	5528992.225	3494759.429	10240323.73	0.180918724	0.155121612	0.213645952	3.27E-08	1.91E-08	5.39E-08	1.28E-05	0.039486151	1.24009279	0.14589128	5224.897653
Total protein (quantile)	Molecular	30860_irnt	314920	413	12000907.08	7437037.018	19276380.85	0.230354757	0.200286964	0.270115187	1.92E-08	1.33E-08	2.89E-08	0.13135656	0.249065722	0.72744432	0.316663077	11340.85719
Albumin (quantile)	Molecular	30600_irnt	315270	319	10979700.83	6087512.356	22372213.24	0.183354348	0.159369725	0.230802658	1.67E-08	1.02E-08	2.96E-08	0.075509856	0.302578255	0.632874144	0.289716921	10375.81729
Alanine aminotransferase (quantile)	Molecular	30620_irnt	344140	303	10042675.52	6244956.315	16833636.07	0.157216321	0.135727225	0.180484803	1.57E-08	1.02E-08	2.44E-08	0.108861773	0.588711995	0.593287018	0.264992013	9490.328365
Calcium (quantile)	Molecular	30680_irnt	315150	285	5334766.716	3099184.216	8440104.667	0.144537812	0.124070296	0.17070959	2.71E-08	1.96E-08	4.37E-08	0.654422755	0.765645599	1.026792502	0.14076633	5041.354546
Urea (quantile)	Molecular	30670_irnt	344050	231	3915392.234	2649035.376	6247817.071	0.104120697	0.090301819	0.11790177	2.66E-08	1.79E-08	3.92E-08	0.42729107	0.570538949	1.007809477	0.10331387	3700.045661
Standing height	Morphometric	50_irnt	360390	1760	28390119.3	23536761.23	33105393.42	0.772285427	0.709739479	0.823956366	2.72E-08	2.41E-08	3.21E-08	0.016520534	0.054443295	1.030925467	0.749118585	26828.66274
Sitting height	Morphometric	20015_irnt	360070	1190	30256387.75	23829753.1	37302117.87	0.556946517	0.504367637	0.606126069	1.84E-08	1.54E-08	2.20E-08	0.172791576	0.297299157	0.697610584	0.798363055	28592.28642
Trunk fat-free mass	Morphometric	23129_irnt	354530	891	43420339.45	31031791.03	54496759.73	0.500522468	0.439601209	0.540169754	1.15E-08	9.65E-09	1.43E-08	0.089410637	0.0931687	0.436864756	1.145714919	41032.22078
Trunk predicted mass	Morphometric	23130_irnt	354490	889	44761494.39	32548352.61	59306159.33	0.504294165	0.444607448	0.557106047	1.13E-08	9.15E-09	1.42E-08	0.140789851	0.206559716	0.426968673	1.181103431	42299.61219
Whole body fat-free mass	Morphometric	23101_irnt	354810	893	49659027.48	36707064.33	64919936.63	0.521657808	0.468261225	0.577654038	1.05E-08	8.61E-09	1.26E-08	0.107064681	0.143089282	0.398110973	1.310332654	46927.78097
Whole body water mass	Morphometric	23102_irnt	354830	868	46562537.35	34474431.48	59162262.7	0.500494905	0.446370848	0.551493565	1.07E-08	9.07E-09	1.29E-08	0.040708545	0.093659458	0.407361207	1.228626823	44001.5978
Leg fat-free mass (right)	Morphometric	23113_irnt	354800	779	55112697.62	39323567.26	70186494.31	0.492778115	0.433768398	0.547746207	8.94E-09	7.53E-09	1.13E-08	0.17414138	0.249613845	0.338856943	1.45423644	52081.49925
Leg predicted mass (right)	Morphometric	23114_irnt	354800	781	55230359.07	40469745.33	69609655.08	0.493830159	0.435701631	0.553298597	8.94E-09	7.44E-09	1.10E-08	0.08603804	0.27395189	0.338856943	1.457341125	52192.68932
Arm fat-free mass (right)	Morphometric	23121_irnt	354730	761	57634389.96	41054997.61	77116115.95	0.492228931	0.433637427	0.558627802	8.54E-09	7.06E-09	1.05E-08	0.337571644	0.507345466	0.323669727	1.520775315	54464.49852
Arm predicted mass (right)	Morphometric	23122_irnt	354730	745	50715975.1	36344758.16	69199357.5	0.464119927	0.408406413	0.520789756	9.15E-09	7.51E-09	1.13E-08	0.245282207	0.375568475	0.346818361	1.338221903	47926.59647
Impedance of whole body	Morphometric	23106_irnt	354800	685	98031647.92	72838863.3	138860471.6	0.565934339	0.495532669	0.660168918	5.77E-09	4.69E-09	6.96E-09	0.012140629	0.158294755	0.218784418	2.586721407	92639.90729
Weight	Morphometric	21002_irnt	360120	646	91981518.24	63176005.54	139256158.5	0.523162596	0.453064465	0.631525722	5.69E-09	4.43E-09	7.05E-09	0.023738069	0.267795651	0.215552348	2.427079084	86922.53474
Weight	Morphometric	23098_irnt	354840	653	104803711.4	74581147.89	161976459.1	0.564582544	0.495398627	0.680481626	5.39E-09	4.04E-09	6.58E-09	0.012683456	0.171521226	0.204158483	2.765413105	99039.5073
Heel quantitative ultrasound index (QUI), direct entry	Morphometric	3147_irnt	206590	451	7965519.785	5736595.151	11328788.17	0.344737223	0.303762355	0.383743949	4.33E-08	3.14E-08	5.84E-08	0.132170656	0.191918947	1.64017695	0.210182946	7527.416197
Heel bone mineral density (BMD) T-score, automated	Morphometric	78_irnt	206590	451	7965519.879	5736595.315	11328788.54	0.344737227	0.303762368	0.383743949	4.33E-08	3.14E-08	5.84E-08	0.133789403	0.199968257	1.64017695	0.210182948	7527.416286
Heel bone mineral density (BMD)	Morphometric	3148_irnt	206500	447	7485190.309	5372070.025	9815014.869	0.339364293	0.302803946	0.374743981	4.53E-08	3.50E-08	6.14E-08	0.2094241	0.310252863	1.718224645	0.197508686	7073.504842
Impedance of leg (left)	Morphometric	23108_irnt	354810	616	102994861	68654846.79	156685088.3	0.542254367	0.46025211	0.680452818	5.26E-09	4.13E-09	6.80E-09	0.001211116	0.029975513	0.199528137	2.7176837	97330.14362
Impedance of arm (left)	Morphometric	23110_irnt	354810	581	76651865.76	56643821.6	122258957.5	0.463351137	0.407480908	0.570626467	6.04E-09	4.64E-09	7.36E-09	0.206101439	0.700975818	0.229088954	2.02258175	72436.01315
Heel Broadband ultrasound attenuation, direct entry	Morphometric	3144_irnt	206580	415	9655513.064	6352205.646	14304543.61	0.331948291	0.286989593	0.372493973	3.44E-08	2.49E-08	4.80E-08	0.018649331	0.053217027	1.302901929	0.254776114	9124.459846
Body mass index (BMI)	Morphometric	21001_irnt	359980	541	220252401.3	124598800.9	417047770.8	0.704734663	0.548335948	0.947953429	3.20E-09	2.33E-09	4.44E-09	0.04163852	0.206292707	0.121261135	5.811710946	208138.5192
Body mass index (BMI)	Morphometric	23104_irnt	354830	536	227773202.3	123312532.1	380366710.3	0.722546248	0.565501876	0.942574266	3.17E-09	2.38E-09	4.43E-09	0.035544015	0.128055096	0.120220815	6.010159279	215245.6762
Trunk fat mass	Morphometric	23128_irnt	354600	512	140276968	79317594.44	231549243.8	0.560571473	0.447843878	0.720143565	4.00E-09	3.03E-09	5.56E-09	0.028798106	0.172846995	0.151447207	3.701431565	132561.7347
Whole body fat mass	Morphometric	23100_irnt	354240	490	122952057.1	70379412.74	215083172.9	0.515016987	0.404522436	0.681574771	4.19E-09	3.16E-09	5.81E-09	0.017879968	0.138860912	0.158745857	3.244286155	116189.6939
Hip circumference	Morphometric	49_irnt	360520	493	85815461.08	54680117.85	159719561.1	0.434529766	0.359752898	0.570749989	5.06E-09	3.53E-09	6.79E-09	0.056365437	0.392507109	0.191898084	2.26437783	81095.61072
Arm fat mass (left)	Morphometric	23124_irnt	354670	489	173586395.9	99419174.5	339391468.4	0.60405236	0.484355699	0.860971874	3.48E-09	2.48E-09	4.88E-09	0.035437987	0.17324177	0.13187897	4.580353955	164039.1441
Leg fat mass (left)	Morphometric	23116_irnt	354790	494	175808331.3	107483126.4	324576990.2	0.61157741	0.48772069	0.850395259	3.48E-09	2.61E-09	4.71E-09	0.044388028	0.341643096	0.131834364	4.638983264	166138.8731
Ankle spacing width	Morphometric	3143_irnt	206590	419	20301613.58	13236763.03	30556037.97	0.40161009	0.338396709	0.477569671	1.98E-08	1.52E-08	2.60E-08	0.361739572	0.73715853	0.749705513	0.535690459	19185.02483
Body fat percentage	Morphometric	23099_irnt	354630	463	258968086.7	142881979.2	415185294.3	0.715902914	0.535086851	0.922874376	2.76E-09	2.14E-09	3.73E-09	0.009069549	0.063692363	0.104767005	6.833286064	244724.8419
Arm fat percentage (left)	Morphometric	23123_irnt	354710	448	274257744.6	137176281.5	499608695.7	0.723883741	0.516779844	0.981965565	2.64E-09	1.94E-09	3.86E-09	0.002013972	0.011586825	0.100029148	7.236728077	259173.5687
Trunk fat percentage	Morphometric	23127_irnt	354620	437	212945456.8	111740822.2	352201163	0.630795385	0.462737198	0.798576527	2.96E-09	2.29E-09	4.15E-09	0.003069761	0.021799519	0.112263034	5.618905561	201233.4567
Leg fat percentage (left)	Morphometric	23115_irnt	354790	425	248167759.6	143594241.9	394759981.8	0.67012735	0.511532979	0.861139714	2.70E-09	2.23E-09	3.66E-09	0.648269931	0.927196751	0.102336045	6.548302204	234518.5328
Waist circumference	Morphometric	48_irnt	360560	397	202769305.7	103177559	403459058.2	0.577308595	0.404485208	0.850242968	2.85E-09	2.11E-09	4.13E-09	0.004046215	0.032218248	0.107900251	5.350391582	191616.9939
Heel bone mineral density (BMD) (right)	Morphometric	4124_irnt	114550	231	5703448.557	3281936.128	9729119.319	0.337695901	0.2816875	0.400960424	5.92E-08	3.92E-08	9.18E-08	0.076154934	0.144377007	2.243907274	0.150494588	5389.758886
Heel quantitative ultrasound index (QUI), direct entry (right)	Morphometric	4123_irnt	114610	228	5314017.56	3213827.289	9323637.74	0.329294007	0.276378521	0.393844488	6.20E-08	3.88E-08	9.58E-08	0.09838061	0.273276535	2.348429285	0.14021883	5021.746594
Heel bone mineral density (BMD) T-score, automated (right)	Morphometric	4125_irnt	114610	228	5314017.2	3213827	9323635.753	0.329293985	0.276378513	0.393844428	6.20E-08	3.88E-08	9.58E-08	0.098152904	0.28895822	2.348429285	0.140218821	5021.746254
Heel broadband ultrasound attenuation (right)	Morphometric	4120_irnt	114610	206	6814287.357	3545677.638	12828931.43	0.320317956	0.262078964	0.412203174	4.70E-08	2.99E-08	7.82E-08	0.038447113	0.15515359	1.781465792	0.179805842	6439.501553
Ankle spacing width (right)	Morphometric	4119_irnt	114610	189	24079313.71	11828758.72	45617457.33	0.461110431	0.335189574	0.610721678	1.91E-08	1.35E-08	2.99E-08	0.461396798	0.627991221	0.725734029	0.635371103	22754.95146
Hand grip strength (right)	Morphometric	47_irnt	359730	175	316665598.3	107188879.1	671405273.1	0.496600991	0.279313479	0.799586081	1.57E-09	1.16E-09	2.68E-09	0.080342892	0.085993757	0.05943241	8.355726944	299248.9904
Birth weight	Morphometric	20022_irnt	205480	123	25065877.55	9707923.816	78817799.35	0.203093821	0.137378293	0.329093337	8.10E-09	4.28E-09	1.35E-08	0.255670019	0.434234076	0.307065089	0.661403163	23687.25428
3mm weak meridian (left)	ophthalmologic	5096_irnt	75398	183	14786369.19	7719127.371	32558986.65	0.567394437	0.444883013	0.752026581	3.84E-08	2.31E-08	6.07E-08	0.390301387	0.417815323	1.454253689	0.390161938	13973.11889
3mm strong meridian (left)	ophthalmologic	5135_irnt	75398	188	21224474.78	9687427.912	45033974.34	0.662003796	0.478676891	0.934381278	3.12E-08	2.00E-08	5.09E-08	0.053135482	0.100128652	1.182061776	0.560041623	20057.12866
6mm strong meridian (left)	ophthalmologic	5134_irnt	65551	163	13150606.15	6103300.288	30171311.21	0.580429937	0.436328871	0.822118598	4.41E-08	2.69E-08	7.30E-08	0.703985667	0.685669908	1.672710098	0.346999721	12427.32281
6mm weak meridian (left)	ophthalmologic	5097_irnt	65551	166	14326183.09	7620318.18	28618260.63	0.60385759	0.474921936	0.836629683	4.22E-08	2.71E-08	6.45E-08	0.337417109	0.450460786	1.597425742	0.378019193	13538.24302
Corneal resistance factor (right)	ophthalmologic	5257_irnt	76630	136	4337946.712	2579628.017	8756844.064	0.312082015	0.263656811	0.396791363	7.19E-08	4.29E-08	1.06E-07	0.355672673	0.425542551	2.726472832	0.114463644	4099.359643
Spherical power (left)	ophthalmologic	5085_irnt	77739	125	7558171.901	4264901.128	14268728.32	0.338190317	0.269182752	0.432184573	4.47E-08	3.18E-08	6.86E-08	0.672284046	0.942870151	1.695746972	0.199434422	7142.472446
